# Cell-resolved transcriptional responses during heat-induced coral bleaching and recovery

**DOI:** 10.64898/2026.07.18.739195

**Authors:** Xavier Grau-Bové, Laia Montes-Espuña, Ewa Księżopolska, Sebastián R. Najle, Tali Mass, Shani Levy, Arnau Sebé-Pedrós

## Abstract

Coral reefs depend on an intracellular symbiosis between cnidarian hosts and photosynthetic dinoflagellates that is disrupted by ocean warming, causing coral bleaching. Yet how these responses are distributed across coral cell types during stress and recovery remains unclear. Here, we generate a temporal single-cell transcriptomic atlas of the reef-building coral Stylophora pistillata, profiling 20,000 cells during seven days at 32 °C and after 45 days of recovery. Heat stress reduced symbiont abundance and photosynthetic efficiency, followed by partial restoration. Early oxidative-stress, detoxification, and proteostasis programmes gave way to mitochondrial, cytoskeletal, and vesicular remodelling. These shared responses accompanied cell type-specific changes: epidermal cells activated tissue-renewal programmes, calicoblasts repressed calcification genes, and alga-hosting cells progressively lost transport, lipid-biosynthesis, and nutrient-exchange functions. Targeted profiling of sorted alga-positive cells revealed rare transcriptional states, including a population consistent with symbiont engulfment. Our results reveal how bleaching and recovery are coordinated across coral tissues and symbiotic cell states.
