## Supplementary Table 1 for "Cell-resolved transcriptional responses during heat-induced coral bleaching and recovery"

### Sheet: a. Raw data
Condition	Sample name	Biological replicate	Fragment	Count	Total Concentration	Average Size (um)	Cube 1 name	Cube 1 concentration	Cube 1 (%)	Cube 1 cells counted	Focus value	BF Light intensity	Cube 1 Light intensity	BF Size min	BF Size max	BF Brightness max	BF Circularity	Cube 1 Brightness min	Cub 1 Brightness max	Software Revision
T0	T0-A 01a	A	01	a	2043881	7.02511	CY5	1284390	63	438	3007	66	40	2	42	255	0.475843	45.7	255	1.0.247
T0	T0-A 01b	A	01	b	1947112	8.76739	CY5	1222810	63	417	3018	66	40	2	42	255	0.528904	43	255	1.0.247
T0	T0-A 01c	A	01	c	2167042	7.94023	CY5	1275593	59	435	2957	66	40	2	42	255	0.513784	43	255	1.0.247
T0	T0-A 02a	A	02	a	117296	5.75	CY5	70378	60	24	2971	66	54	2	42	255	0.545266	46	255	1.0.247
T0	T0-A 02b	A	02	b	187673	9.88889	CY5	105566	56	36	3020	66	54	2	42	255	0.552302	64	255	1.0.247
T0	T0-A 02c	A	02	c	164214	13.1515	CY5	96769	59	33	3020	66	40	2	42	255	0.419052	42.6	255	1.0.247
T0	T0-B 01a	B	01	a	322564	5.74603	CY5	184741	57	63	2958	66	40	2	42	255	0.491167	39.9	255	1.0.247
T0	T0-B 01b	B	01	b	448657	6.05682	CY5	258051	58	88	2949	66	40	2	42	255	0.552482	40.1	255	1.0.247
T0	T0-B 01c	B	01	c	510237	8.03093	CY5	284443	56	97	2982	66	54	2	42	255	0.537269	71.2	255	1.0.247
T0	T0-B 02a	B	02	a	243389	10.0769	CY5	152485	63	52	3020	66	40	2	42	255	0.561166	40.1	255	1.0.247
T0	T0-B 02b	B	02	b	263916	12.2545	CY5	161282	61	55	3012	66	54	2	42	255	0.53714	49.6	255	1.0.247
T0	T0-B 02c	B	02	c	237524	9.20408	CY5	143688	60	49	3020	66	40	2	42	255	0.537587	42.6	255	1.0.247
T0	T0-C 01a	C	01	a	2263811	8.04156	CY5	1128973	50	385	2953	66	40	2	42	255	0.528904	43	255	1.0.247
T0	T0-C 01b	C	01	b	2284338	8.68586	CY5	1120176	49	382	3030	66	40	2	42	255	0.422353	45.7	255	1.0.247
T0	T0-C 01c	C	01	c	2299000	7.5873	CY5	1108446	48	378	3015	66	40	2	42	255	0.495882	43	255	1.0.247
T0	T0-C 02a	C	02	a	2885480	8.73978	CY5	1577630	55	538	3021	66	40	2	42	255	0.417968	45.8	255	1.0.247
T0	T0-C 02b	C	02	b	2633293	8.27599	CY5	1551239	59	529	3017	66	40	2	42	255	0.478253	45.8	255	1.0.247
T0	T0-C 02c	C	02	c	2222758	9.24091	CY5	1290255	58	440	2963	66	40	2	42	255	0.527412	43	255	1.0.247
T6h	T6h-A 01a	A	01	a	867990	6.5419	CY5	524899	60	179	2949	66	40	2	42	255	0.468319	42.9	255	1.0.247
T6h	T6h-A 01b	A	01	b	645128	8.34091	CY5	387077	60	132	2916	66	40	2	42	255	0.53262	42.8	255	1.0.247
T6h	T6h-A 01c	A	01	c	736032	5.77931	CY5	425198	58	145	2951	66	40	2	42	255	0.521944	42.8	255	1.0.247
T6h	T6h-A 02a	A	02	a	1876735	6.77654	CY5	1049798	56	358	2945	66	40	2	42	255	0.497663	43	255	1.0.247
T6h	T6h-A 02b	A	02	b	1994031	8.74293	CY5	1140703	57	389	2967	66	40	2	42	255	0.435781	43	255	1.0.247
T6h	T6h-A 02c	A	02	c	2143583	8.68097	CY5	1093784	51	373	2967	66	40	2	42	255	0.509542	43	255	1.0.247
T6h	T6h-B 01a	B	01	a	1187621	6.79372	CY5	653925	55	223	2970	66	40	2	42	255	0.481108	42.9	255	1.0.247
T6h	T6h-B 01b	B	01	b	1079122	6.06341	CY5	601142	56	205	2947	66	40	2	42	255	0.515786	43	255	1.0.247
T6h	T6h-B 01c	B	01	c	1123108	8.79703	CY5	592344	53	202	2978	66	40	2	42	255	0.502748	42.9	255	1.0.247
T6h	T6h-B 02a	B	02	a	2216893	9.05025	CY5	1167094	53	398	2975	66	40	2	42	255	0.481863	43	255	1.0.247
T6h	T6h-B 02b	B	02	b	2231555	9.10026	CY5	1140703	51	389	3024	66	40	2	42	255	0.460507	45.7	255	1.0.247
T6h	T6h-B 02c	B	02	c	2102529	8.93846	CY5	1143635	54	390	3017	66	40	2	42	255	0.416158	45.7	255	1.0.247
T6h	T6h-C 01a	C	01	a	231659	10.093	CY5	126093	54	43	3020	66	40	2	42	255	0.542478	53.4	255	1.0.247
T6h	T6h-C 01b	C	01	b	222862	6.04878	CY5	120228	54	41	2963	66	40	2	42	255	0.549842	45.3	255	1.0.247
T6h	T6h-C 01c	C	01	c	246321	7.25532	CY5	137823	56	47	2967	66	54	2	42	255	0.562237	54.1	255	1.0.247
T6h	T6h-C 02a	C	02	a	1782898	9.83951	CY5	950097	53	324	2969	66	40	2	42	255	0.501422	43	255	1.0.247
T6h	T6h-C 02b	C	02	b	1636278	7.88889	CY5	844531	52	288	3022	66	40	2	42	255	0.463073	43	255	1.0.247
T6h	T6h-C 02c	C	02	c	1504320	8.13523	CY5	824004	55	281	3027	66	40	2	42	255	0.520928	43	255	1.0.247
T48h	T48h-A 01a	A	01	a	829869	8.97059	CY5	398806	48	136	2975	66	40	2	42	255	0.535073	42.8	255	1.0.247
T48h	T48h-A 01b	A	01	b	961827	6.32919	CY5	472116	49	161	2953	66	40	2	42	255	0.526477	45.5	255	1.0.247
T48h	T48h-A 01c	A	01	c	1219878	9.46154	CY5	571818	47	195	3026	66	40	2	42	255	0.491325	43	255	1.0.247
T48h	T48h-A 02a	A	02	a	2425093	9.52645	CY5	1164162	48	397	2960	66	40	2	42	255	0.494963	45.7	255	1.0.247
T48h	T48h-A 02b	A	02	b	2035084	8.9103	CY5	882652	43	301	2967	66	40	2	42	255	0.502748	43	255	1.0.247
T48h	T48h-A 02c	A	02	c	2246217	9.48098	CY5	1079122	48	368	3026	66	40	2	42	255	0.528492	43	255	1.0.247
T48h	T48h-B 01a	B	01	a	513170	9.56626	CY5	243389	47	83	2960	66	40	2	42	255	0.526913	42.8	255	1.0.247
T48h	T48h-B 01b	B	01	b	504372	10.506	CY5	243389	48	83	2989	66	40	2	42	255	0.556562	39.9	255	1.0.247
T48h	T48h-B 01c	B	01	c	650992	6.10377	CY5	310834	48	106	2978	66	54	2	42	255	0.542478	64	255	1.0.247
T48h	T48h-B 02a	B	02	a	439860	5.40278	CY5	211133	48	72	2943	66	40	2	42	255	0.533172	42.8	255	1.0.247
T48h	T48h-B 02b	B	02	b	457454	6.54795	CY5	214065	47	73	2973	66	54	2	42	255	0.520717	54.1	255	1.0.247
T48h	T48h-B 02c	B	02	c	293240	11.234	CY5	137823	47	47	2995	66	40	2	42	255	0.519814	39.9	255	1.0.247
T48h	T48h-C 01a	C	01	a	214065	6.17143	CY5	102634	48	35	2925	66	54	2	42	255	0.449381	76.6	255	1.0.247
T48h	T48h-C 01b	C	01	b	296172	8.25532	CY5	137823	47	47	2992	66	40	2	42	255	0.54543	39.9	255	1.0.247
T48h	T48h-C 01c	C	01	c	211133	12.8235	CY5	99702	47	34	3020	66	40	2	42	255	0.523256	65.1	255	1.0.247
T48h	T48h-C 02a	C	02	a	1715453	6.57934	CY5	794680	46	271	2960	66	40	2	42	255	0.528904	43	255	1.0.247
T48h	T48h-C 02b	C	02	b	1419281	9.58636	CY5	645128	45	220	2990	66	40	2	42	255	0.536901	42.9	255	1.0.247
T48h	T48h-C 02c	C	02	c	1823952	8.60727	CY5	806409	44	275	2961	66	40	2	42	255	0.491167	43	255	1.0.247
T7d	T7d-A 01a	A	01	a	979421	8.56897	CY5	340158	35	116	2969	66	40	2	42	255	0.528904	42.8	255	1.0.247
T7d	T7d-A 01b	A	01	b	894381	8.66981	CY5	310834	35	106	2980	66	40	2	42	255	0.496281	42.8	255	1.0.247
T7d	T7d-A 01c	A	01	c	867990	8.95	CY5	293240	34	100	2966	66	40	2	42	255	0.521944	45.5	255	1.0.247
T7d	T7d-A 02a	A	02	a	384144	7.17391	CY5	134890	35	46	2952	66	54	2	42	255	0.543681	67.6	255	1.0.247
T7d	T7d-A 02b	A	02	b	290307	7.25714	CY5	102634	35	35	2971	66	40	2	42	255	0.530031	42.6	255	1.0.247
T7d	T7d-A 02c	A	02	c	237524	9.17857	CY5	82107	35	28	2979	66	40	2	42	255	0.536855	52.5	255	1.0.247
T7d	T7d-B 01a	B	01	a	677384	8.70968	CY5	272713	40	93	3017	66	40	2	42	255	0.48132	42.8	255	1.0.247
T7d	T7d-B 01b	B	01	b	521967	6.83333	CY5	211133	40	72	2978	66	54	2	42	255	0.441148	57.7	255	1.0.247
T7d	T7d-B 01c	B	01	c	592344	7.10526	CY5	222862	38	76	2984	66	40	2	42	255	0.528904	60.8	255	1.0.247
T7d	T7d-B 02a	B	02	a	1266796	9.47222	CY5	422265	33	144	2984	66	54	2	42	255	0.377176	54.1	255	1.0.247
T7d	T7d-B 02b	B	02	b	1087920	10.0698	CY5	378279	35	129	2987	66	54	2	42	255	0.394456	54.1	255	1.0.247
T7d	T7d-B 02c	B	02	c	1064460	8.01724	CY5	340158	32	116	2970	66	40	2	42	255	0.484364	42.9	255	1.0.247
T7d	T7d-C 01a	C	01	a	140755	9.83333	CY5	52783	38	18	3020	66	54	2	42	255	0.488512	49.6	255	1.0.247
T7d	T7d-C 01b	C	01	b	219930	7.53846	CY5	76242	35	26	2929	66	54	2	42	255	0.535722	54.1	255	1.0.247
T7d	T7d-C 01c	C	01	c	243389	6.46667	CY5	87972	36	30	2949	66	40	2	42	255	0.51239	39.9	255	1.0.247
T7d	T7d-C 02a	C	02	a	483846	8.41667	CY5	140755	29	48	2981	66	40	2	42	255	0.527086	53.6	255	1.0.247
T7d	T7d-C 02b	C	02	b	448657	12.5111	CY5	131958	29	45	3018	66	40	2	42	255	0.473823	46.2	255	1.0.247
T7d	T7d-C 02c	C	02	c	648060	9.12727	CY5	161282	25	55	2970	66	40	2	42	255	0.520329	49.1	255	1.0.247
Recovery	Rec-A 01a	A	01	a	439860	5.40278	CY5	211133	48	72	2943	66	40	2	42	255	0.533172	42.8	255	1.0.247
Recovery	Rec-A 01b	A	01	b	457454	6.54795	CY5	214065	47	73	2973	66	54	2	42	255	0.520717	54.1	255	1.0.247
Recovery	Rec-A 01c	A	01	c	293240	11.234	CY5	137823	47	47	2995	66	40	2	42	255	0.519814	39.9	255	1.0.247
Recovery	Rec-A 02a	A	02	a	214065	6.17143	CY5	102634	48	35	2925	66	54	2	42	255	0.449381	76.6	255	1.0.247
Recovery	Rec-A 02b	A	02	b	296172	8.25532	CY5	137823	47	47	2992	66	40	2	42	255	0.54543	39.9	255	1.0.247
Recovery	Rec-A 02c	A	02	c	211133	12.8235	CY5	99702	47	34	3020	66	40	2	42	255	0.523256	65.1	255	1.0.247
Recovery	Rec-B 01a	B	01	a	1715453	6.57934	CY5	794680	46	271	2960	66	40	2	42	255	0.528904	43	255	1.0.247
Recovery	Rec-B 01b	B	01	b	1419281	9.58636	CY5	645128	45	220	2990	66	40	2	42	255	0.536901	42.9	255	1.0.247
Recovery	Rec-B 01c	B	01	c	1823952	8.60727	CY5	806409	44	275	2961	66	40	2	42	255	0.491167	43	255	1.0.247
Recovery	Rec-B 02a	B	02	a	1243337	10.8263	CY5	489710	39	167	3030	66	40	2	42	255	0.472527	49.3	255	1.0.247
Recovery	Rec-B 02b	B	02	b	1228675	7.68902	CY5	480913	39	164	2966	66	54	2	42	255	0.453687	49.6	255	1.0.247
Recovery	Rec-B 02c	B	02	c	1008745	6.73759	CY5	413468	41	141	2969	66	40	2	42	255	0.485638	42.9	255	1.0.247
Recovery	Rec-C 01a	C	01	a	1366497	9.35122	CY5	601142	44	205	2973	66	40	2	42	255	0.449739	42.9	255	1.0.247
Recovery	Rec-C 01b	C	01	b	1357700	8.82126	CY5	607006	45	207	3031	66	40	2	42	255	0.45104	43	255	1.0.247
Recovery	Rec-C 01c	C	01	c	1419281	9.58636	CY5	645128	45	220	2990	66	40	2	42	255	0.536901	42.9	255	1.0.247
Recovery	Rec-C 02a	C	02	a	346023	7.42857	CY5	143688	42	49	2937	66	40	2	42	255	0.491325	42.6	255	1.0.247
Recovery	Rec-C 02b	C	02	b	269781	8	CY5	120228	45	41	2981	66	40	2	42	255	0.537154	42.6	255	1.0.247
Recovery	Rec-C 02c	C	02	c	269781	8	CY5	120228	45	41	2981	66	40	2	42	255	0.537154	42.6	255	1.0.247

### Sheet: b. Fragment means
Condition	Time point	Biological replicate	Fragment	Mean Cube 1 (%)	SD of counts	n counts
T0	control, 0h	A	01	61.6667	2.3094	3
T0	control, 0h	A	02	58.3333	2.08167	3
T0	control, 0h	B	01	57	1	3
T0	control, 0h	B	02	61.3333	1.52753	3
T0	control, 0h	C	01	49	1	3
T0	control, 0h	C	02	57.3333	2.08167	3
T6h	stress, 6h	A	01	59.3333	1.1547	3
T6h	stress, 6h	A	02	54.6667	3.21455	3
T6h	stress, 6h	B	01	54.6667	1.52753	3
T6h	stress, 6h	B	02	52.6667	1.52753	3
T6h	stress, 6h	C	01	54.6667	1.1547	3
T6h	stress, 6h	C	02	53.3333	1.52753	3
T48h	stress, 48h	A	01	48	1	3
T48h	stress, 48h	A	02	46.3333	2.88675	3
T48h	stress, 48h	B	01	47.6667	0.57735	3
T48h	stress, 48h	B	02	47.3333	0.57735	3
T48h	stress, 48h	C	01	47.3333	0.57735	3
T48h	stress, 48h	C	02	45	1	3
T7d	stress, 7d	A	01	34.6667	0.57735	3
T7d	stress, 7d	A	02	35	0	3
T7d	stress, 7d	B	01	39.3333	1.1547	3
T7d	stress, 7d	B	02	33.3333	1.52753	3
T7d	stress, 7d	C	01	36.3333	1.52753	3
T7d	stress, 7d	C	02	27.6667	2.3094	3
Recovery	recovery	A	01	47.3333	0.57735	3
Recovery	recovery	A	02	47.3333	0.57735	3
Recovery	recovery	B	01	45	1	3
Recovery	recovery	B	02	39.6667	1.1547	3
Recovery	recovery	C	01	44.6667	0.57735	3
Recovery	recovery	C	02	44	1.73205	3

### Sheet: c. Biological means
Condition	Time point	Biological replicate	Mean Chlorophyll positive (%)	SD between fragments (%)	n fragments
T0	control, 0h	A	60	2.35702	2
T0	control, 0h	B	59.1667	3.06413	2
T0	control, 0h	C	53.1667	5.89256	2
T6h	stress, 6h	A	57	3.29983	2
T6h	stress, 6h	B	53.6667	1.41421	2
T6h	stress, 6h	C	54	0.942809	2
T48h	stress, 48h	A	47.1667	1.17851	2
T48h	stress, 48h	B	47.5	0.235702	2
T48h	stress, 48h	C	46.1667	1.64992	2
T7d	stress, 7d	A	34.8333	0.235702	2
T7d	stress, 7d	B	36.3333	4.24264	2
T7d	stress, 7d	C	32	6.12826	2
Recovery	recovery	A	47.3333	0	2
Recovery	recovery	B	42.3333	3.77124	2
Recovery	recovery	C	44.3333	0.471405	2

### Sheet: d. Stage means
Chlorophyll positive (%)- Symbionts % from all cells - summary
Condition	Time point	n biological replicates	Mean chlorophyll positive (%)	SD	SEM	Min	Max
T0	control, 0h	3	57.4444	3.72802	2.15237	53.1667	60
T6h	stress, 6h	3	54.8889	1.83586	1.05993	53.6667	57
T48h	stress, 48h	3	46.9444	0.693889	0.400617	46.1667	47.5
T7d	stress, 7d	3	34.3889	2.20059	1.27051	32	36.3333
Recovery	recovery	3	44.6667	2.51661	1.45297	42.3333	47.3333
Calculation note	The independent unit is the biological replicate. Three cell counts were averaged within each fragment, the two fragments were averaged within each coral, and statistics were calculated from the three coral-level means per time point.

### Sheet: e. Statistics
ANOVA results
Test	F	df_between	df_within	p-value	Unit
One-way ANOVA	43.2466	4	10	2.79134e-06	Biological replicate mean
Test	F	df_time	df_error	p-value	Unit
Repeated-measures ANOVA	66.8493	4	8	3.4776e-06	Biological replicate mean, coral as subject
Pairwise comparisons: paired t-tests
Time point 1	Time point 2	Mean difference (1-2)	t statistic	raw p-value	FDR	Holm-adjusted p-value
T0	T6h	2.55556	1.38758	0.299646	0.299646	0.561404
T0	T48h	10.5	5.89188	0.0276188	0.0445207	0.138094
T0	T7d	23.0556	19.8749	0.002522	0.0147033	0.02522
T0	Recovery	12.7778	5.53134	0.0311645	0.0445207	0.138094
T6h	T48h	7.94444	7.49524	0.0173388	0.0346776	0.104033
T6h	T7d	20.5	12.9414	0.00591792	0.0147948	0.0414255
T6h	Recovery	10.2222	18.4	0.00294066	0.0147033	0.026466
T48h	T7d	12.5556	14.38	0.00480113	0.0147948	0.0384091
T48h	Recovery	2.27778	1.46429	0.280702	0.299646	0.561404
T7d	Recovery	-10.2778	-4.80398	0.0407036	0.0508795	0.138094
