## Supplementary Table 2 for "Cell-resolved transcriptional responses during heat-induced coral bleaching and recovery"

### Sheet: a. Raw data
Sample	T0	T6h	T48h	T7d	Recovery	Coral	Fragment	Measurement
A-1a	0.467	0.481	0.464	0.414	0.448	A	1	a
A-1b	0.464	0.479	0.465	0.413	0.45	A	1	b
A-2a	0.484	0.45	0.483	0.354	0.456	A	2	a
A-2b	0.485	0.448	0.482	0.36	0.458	A	2	b
B-1a	0.475	0.469	0.465	0.391	0.399	B	1	a
B-1b	0.474	0.469	0.461	0.392	0.405	B	1	b
B-2a	0.47	0.445	0.449	0.406	0.41	B	2	a
B-2b	0.459	0.455	0.443	0.399	0.394	B	2	b
C-1a	0.477	0.443	0.457	0.374	0.38	C	1	a
C-1b	0.472	0.443	0.459	0.396	0.404	C	1	b
C-2a	0.473	0.462	0.475	0.396	0.456	C	2	a
C-2b	0.47	0.468	0.483	0.41	0.452	C	2	b

### Sheet: b. Fragment means
Time point	Coral	Fragment	Fragment mean Fv/Fm
T0	A	1	0.4655
T0	A	2	0.4845
T0	B	1	0.4745
T0	B	2	0.4645
T0	C	1	0.4745
T0	C	2	0.4715
T6h	A	1	0.48
T6h	A	2	0.449
T6h	B	1	0.469
T6h	B	2	0.45
T6h	C	1	0.443
T6h	C	2	0.465
T48h	A	1	0.4645
T48h	A	2	0.4825
T48h	B	1	0.463
T48h	B	2	0.446
T48h	C	1	0.458
T48h	C	2	0.479
T7d	A	1	0.4135
T7d	A	2	0.357
T7d	B	1	0.3915
T7d	B	2	0.4025
T7d	C	1	0.385
T7d	C	2	0.403
Recovery	A	1	0.449
Recovery	A	2	0.457
Recovery	B	1	0.402
Recovery	B	2	0.402
Recovery	C	1	0.392
Recovery	C	2	0.454

### Sheet: c. Biological means
Coral	T0	T6h	T48h	T7d	Recovery
A	0.475	0.4645	0.4735	0.38525	0.453
B	0.4695	0.4595	0.4545	0.397	0.402
C	0.473	0.454	0.4685	0.394	0.423

### Sheet: d. Stage means
Time point	n biological replicates	Mean	SD	SEM	Median	Min	Max
T0	3	0.4725	0.00278388	0.00160728	0.473	0.4695	0.475
T6h	3	0.459333	0.00525198	0.00303223	0.4595	0.454	0.4645
T48h	3	0.4655	0.00984886	0.00568624	0.4685	0.4545	0.4735
T7d	3	0.392083	0.00610498	0.00352471	0.394	0.38525	0.397
Recovery	3	0.426	0.025632	0.0147986	0.423	0.402	0.453

### Sheet: e. Statistical analysis
ANOVA tests
Test	Source	SS	df	MS	Statistic	p value	Conclusion
Repeated-measures one-way ANOVA	Time point	0.0135742	4	0.00339356	23.0463	0.000190304	Significant
Paired t-tests
Comparison	Time 1	Time 2	Mean difference	SD difference	t	df	P-value	FDR	Holm-adjusted p-value	Cohen dz
T0 vs T6h	T0	T6h	0.0131667	0.005058	4.50877	2	0.0458353	0.110954	0.320847	2.60314
T0 vs T48h	T0	T48h	0.007	0.00708872	1.71037	2	0.229325	0.254806	0.614083	0.987484
T0 vs T7d	T0	T7d	0.0804167	0.00871182	15.9881	2	0.00388924	0.03889	0.0388924	9.23075
T0 vs Recovery	T0	Recovery	0.0465	0.022951	3.50923	2	0.0724855	0.12081	0.362428	2.02605
T6h vs T48h	T6h	T48h	-0.00616667	0.010054	-1.06236	2	0.399385	0.399385	0.614083	-0.613353
T6h vs T7d	T6h	T7d	0.06725	0.0104672	11.1281	2	0.00797874	0.039895	0.0718086	6.42483
T6h vs Recovery	T6h	Recovery	0.0333333	0.0230886	2.50059	2	0.129562	0.185089	0.518249	1.44371
T48h vs T7d	T48h	T7d	0.0734167	0.0154036	8.2553	2	0.0143582	0.04786	0.114866	4.7662
T48h vs Recovery	T48h	Recovery	0.0395	0.0168226	4.06691	2	0.055477	0.110954	0.332862	2.34803
T7d vs Recovery	T7d	Recovery	-0.0339167	0.0316626	-1.85536	2	0.204694	0.254806	0.614083	-1.07119
